# A spatio-temporal brain miRNA expression atlas identifies sex-independent age-related microglial driven miR-155-5p increase

**DOI:** 10.1101/2025.03.15.643430

**Authors:** Annika Engel, Viktoria Wagner, Oliver Hahn, Aulden G. Foltz, Micaiah Atkins, Amila Beganovic, Ian H. Guldner, Nannan Lu, Aryaman Saksena, Ulrike Fischer, Nicole Ludwig, Eckart Meese, Tony Wyss-Coray, Andreas Keller

## Abstract

An in-depth understanding of the molecular processes composing aging is crucial to develop therapeutic approaches that decrease aging as a key risk factor for cognitive decline. Herein, we present a spatio-temporal brain atlas (15 different regions) of microRNA (miRNA) expression across the mouse lifespan (7 time points) and two aging interventions composed of 1009 samples. MiRNAs are promising therapeutic targets, as they silence genes by complementary base-pair binding of messenger RNAs and are known to mediate aging speed. We first established sex- and brain-region-specific miRNA expression patterns in young adult samples. Then we focused on sex-dependent and independent brain-region-specific miRNA expression changes during aging. The corpus callosum in males and the choroid plexus in females exhibited strong sex-specific age-related signatures. In this work, we identified three sex-independent brain aging miRNAs (miR-146a-5p, miR-155-5p and miR-5100). We showed for miR-155-5p that these expression changes are driven by aging microglia. MiR-155-5p targets mTOR signaling pathway components and other cellular communication pathways and is hence a promising therapeutic target.
