## Supplemental Tables for "A spatio-temporal brain miRNA expression atlas identifies sex-independent age-related microglial driven miR-155-5p increase": supp_2.xlsx

### Sheet: CA1
	all	Female	Male	3	12	15	18	21	26	28
cc	57	24	33	10	9	10	10	11	4	3
cer	47	22	25	7	9	7	8	8	5	3
cor	59	25	34	10	10	10	10	11	5	3
cp	57	25	32	9	10	9	10	11	5	3
ent	53	23	30	10	9	10	9	10	4	1
hi ant.	55	24	31	10	9	10	9	10	5	2
hi post.	59	25	34	10	10	10	10	11	5	3
hy	56	24	32	10	8	10	10	11	4	3
med	58	24	34	10	9	10	10	11	5	3
olf	58	25	33	10	9	10	10	11	5	3
plx	59	25	34	10	10	10	10	11	5	3
pon	37	9	28	7	9	4	4	7	4	2
svz	58	25	33	10	10	10	10	11	4	3
th	59	25	34	10	10	10	10	11	5	3
vis	56	24	32	10	7	10	10	11	5	3

### Sheet: CA1_male
	all	3	12	15	18	21	26	28
cc	33	5	5	5	5	6	4	3
cer	25	3	5	3	3	3	5	3
cor	34	5	5	5	5	6	5	3
cp	32	4	5	4	5	6	5	3
ent	30	5	5	5	4	6	4	1
hi ant.	31	5	4	5	4	6	5	2
hi post.	34	5	5	5	5	6	5	3
hy	32	5	4	5	5	6	4	3
med	34	5	5	5	5	6	5	3
olf	33	5	4	5	5	6	5	3
plx	34	5	5	5	5	6	5	3
pon	28	5	5	3	3	6	4	2
svz	33	5	5	5	5	6	4	3
th	34	5	5	5	5	6	5	3
vis	32	5	3	5	5	6	5	3

### Sheet: CA1_female
	all	3	12	15	18	21
cc	24	5	4	5	5	5
cer	22	4	4	4	5	5
cor	25	5	5	5	5	5
cp	25	5	5	5	5	5
ent	23	5	4	5	5	4
hi ant.	24	5	5	5	5	4
hi post.	25	5	5	5	5	5
hy	24	5	4	5	5	5
med	24	5	4	5	5	5
olf	25	5	5	5	5	5
plx	25	5	5	5	5	5
pon	9	2	4	1	1	1
svz	25	5	5	5	5	5
th	25	5	5	5	5	5
vis	24	5	4	5	5	5

### Sheet: CA2_Experiment=diet restriction
	all	Female	treatment	control
cer	8	8	4	4
cor	6	6	2	4
cp	8	8	4	4
ent	7	7	4	3
hi ant.	9	9	5	4
hi post.	9	9	5	4
hy	8	8	4	4
med	9	9	5	4
olf	9	9	5	4
plx	7	7	3	4
pon	8	8	4	4
svz	8	8	4	4
th	8	8	5	3
vis	9	9	5	4

### Sheet: CA2_Experiment=young mouse plas
	all	Male	PBS	old mice with young plasma
cc	6	6	4	2
cer	6	6	3	3
cor	6	6	4	2
cp	5	5	3	2
hi	6	6	3	3
med	7	7	4	3
olf	7	7	4	3
plx	6	6	4	2
pon	6	6	3	3
th	7	7	4	3
vis	6	6	3	3

### Sheet: microglia
	all	microglia
old	4	4
young	4	4
