## Supplemental Tables for "A spatio-temporal brain miRNA expression atlas identifies sex-independent age-related microglial driven miR-155-5p increase": supp_3.xlsx

### Sheet: Sheet 1
brain_region	only_male	only_female	both
cc	mmu-miR-1912-3p	mmu-miR-292a-3p, mmu-miR-5108, mmu-miR-5119, mmu-miR-8117, mmu-miR-5112
cer	mmu-miR-206-3p, mmu-miR-6999-3p, mmu-miR-374c-5p, mmu-miR-125b-5p, mmu-miR-133b-5p, mmu-miR-1949	mmu-miR-196a-5p, mmu-miR-7070-5p, mmu-miR-1199-3p, mmu-miR-5119, mmu-miR-8117, mmu-miR-5130, mmu-miR-5112	mmu-miR-195b
cor	mmu-miR-125b-5p, mmu-miR-1949	mmu-miR-7070-5p, mmu-miR-1199-3p, mmu-miR-5119, mmu-miR-8117, mmu-miR-5130, mmu-miR-5112
cp	mmu-miR-125b-5p	mmu-miR-7070-5p, mmu-miR-292a-3p, mmu-miR-1199-3p, mmu-miR-8117, mmu-miR-5130, mmu-miR-5112
ent	mmu-miR-1949	mmu-miR-7070-5p, mmu-miR-1199-3p, mmu-miR-5119, mmu-miR-8117, mmu-miR-5130, mmu-miR-5110
hi ant.		mmu-miR-1199-3p, mmu-miR-5119, mmu-miR-8117, mmu-miR-5112
hi post.	mmu-miR-125b-5p	mmu-miR-7070-5p, mmu-miR-1199-3p, mmu-miR-8117, mmu-miR-5130, mmu-miR-5112
hy	mmu-miR-1949, mmu-miR-3544-5p, mmu-miR-653-3p	mmu-miR-7070-5p, mmu-miR-1199-3p, mmu-miR-5119, mmu-miR-8117, mmu-miR-5130, mmu-miR-5112, mmu-miR-5110, mmu-miR-211-3p	mmu-miR-653-5p
med	mmu-miR-125b-5p, mmu-miR-878-5p	mmu-miR-615-3p, mmu-miR-1199-3p, mmu-miR-5119, mmu-miR-8117, mmu-miR-5112, mmu-miR-465b-5p, mmu-miR-465b-3p, mmu-miR-465d-3p, mmu-miR-471-3p, mmu-miR-743a-3p, mmu-miR-743b-3p, mmu-miR-878-3p	mmu-miR-10a-5p, mmu-miR-10b-5p, mmu-miR-196a-5p, mmu-miR-1a-1-5p, mmu-miR-465a-3p, mmu-miR-465c-3p, mmu-miR-880-3p, mmu-miR-871-3p, mmu-miR-470-5p, mmu-miR-741-3p, mmu-miR-10a-3p, mmu-miR-10b-3p, mmu-miR-463-5p
olf	mmu-miR-200b-3p, mmu-miR-125b-5p, mmu-miR-183-3p, mmu-miR-200c-3p, mmu-miR-141-3p, mmu-miR-12201-5p	mmu-miR-7070-5p, mmu-miR-1199-3p, mmu-miR-5119, mmu-miR-8117, mmu-miR-5130, mmu-miR-5112	mmu-miR-429-3p, mmu-miR-182-5p, mmu-miR-200a-3p, mmu-miR-200a-5p, mmu-miR-183-5p, mmu-miR-96-5p, mmu-miR-141-5p, mmu-miR-182-3p, mmu-miR-200b-5p, mmu-miR-200c-5p, mmu-miR-96-3p
plx	mmu-miR-125b-5p, mmu-miR-1949, mmu-miR-1912-3p	mmu-miR-7070-5p, mmu-miR-1199-3p, mmu-miR-5119, mmu-miR-8117, mmu-miR-5130, mmu-miR-5112
pon	mmu-miR-125b-5p, mmu-miR-871-3p, mmu-miR-470-5p, mmu-miR-741-3p, mmu-miR-10b-3p, mmu-miR-465b-5p, mmu-miR-743a-3p	mmu-miR-615-3p, mmu-miR-1199-3p, mmu-miR-5108, mmu-miR-5119, mmu-miR-8117, mmu-miR-5130, mmu-miR-465b-3p, mmu-miR-878-3p	mmu-miR-10a-5p, mmu-miR-196a-5p, mmu-miR-292a-3p, mmu-miR-1a-1-5p, mmu-miR-465a-3p, mmu-miR-465c-3p, mmu-miR-880-3p, mmu-miR-10a-3p, mmu-miR-463-5p
svz		mmu-miR-7070-5p, mmu-miR-1199-3p, mmu-miR-5119, mmu-miR-8117, mmu-miR-5130, mmu-miR-5112
th	mmu-miR-1949	mmu-miR-7070-5p, mmu-miR-1199-3p, mmu-miR-5119, mmu-miR-8117, mmu-miR-5130, mmu-miR-5112
vis	mmu-miR-125b-5p	mmu-miR-7070-5p, mmu-miR-1199-3p, mmu-miR-5119, mmu-miR-8117, mmu-miR-5130, mmu-miR-5112
