## Supplemental Tables for "A spatio-temporal brain miRNA expression atlas identifies sex-independent age-related microglial driven miR-155-5p increase": supp_6.xlsx

### Sheet: age-realted_miRNAs_male
mmu-miR-155-5p
mmu-miR-1895
mmu-miR-5100
mmu-miR-5114
mmu-miR-181c-5p
mmu-miR-18a-5p
mmu-miR-296-5p
mmu-miR-298-5p
mmu-miR-322-5p
mmu-miR-344f-3p
mmu-miR-466c-5p
mmu-miR-466d-5p
mmu-miR-466n-5p
mmu-miR-467a-3p
mmu-miR-467a-5p
mmu-miR-467b-5p
mmu-miR-467c-5p
mmu-miR-467d-3p
mmu-miR-467d-5p
mmu-miR-467e-5p
mmu-miR-542-5p
mmu-miR-669c-5p
mmu-miR-670-3p
mmu-miR-142a-3p
mmu-miR-146a-5p
mmu-miR-29b-1-5p
mmu-miR-212-3p
mmu-miR-375-3p
mmu-miR-362-3p
mmu-miR-15b-5p
mmu-miR-17-3p
mmu-miR-1983
mmu-miR-296-3p
mmu-miR-133b-3p
mmu-miR-34b-5p
mmu-miR-488-3p
mmu-miR-135b-3p
mmu-miR-298-3p
mmu-miR-425-3p
mmu-miR-540-3p
mmu-miR-7a-2-3p
mmu-miR-3102-3p.2-3p
mmu-miR-7662-3p
mmu-miR-142a-5p
mmu-miR-450b-3p
mmu-miR-302d-3p
mmu-miR-466a-3p
mmu-miR-466b-3p
mmu-miR-466c-3p
mmu-miR-466d-3p
mmu-miR-466e-3p
mmu-miR-466p-3p
mmu-miR-145b
mmu-miR-193a-3p
mmu-miR-2137
mmu-miR-3097-3p
mmu-miR-338-5p
mmu-miR-339-5p
mmu-miR-384-5p
mmu-miR-466i-5p
mmu-miR-615-3p
mmu-miR-6240
mmu-miR-690
mmu-let-7c-5p
mmu-let-7d-5p
mmu-let-7e-5p
mmu-miR-149-5p
mmu-miR-323-5p
mmu-miR-409-3p
mmu-miR-7013-5p
mmu-miR-182-5p
mmu-miR-183-5p
mmu-miR-200a-3p
mmu-miR-200c-3p
mmu-miR-96-5p
mmu-miR-429-3p
mmu-miR-28b

### Sheet: age-related_miRNAs_female
mmu-miR-3473a
mmu-miR-466d-5p
mmu-miR-466n-5p
mmu-miR-374b-5p
mmu-miR-146a-5p
mmu-miR-193a-3p
mmu-miR-135a-2-3p
mmu-miR-135a-5p
mmu-miR-135b-5p
mmu-miR-382-3p
mmu-miR-448-5p
mmu-miR-466c-5p
mmu-miR-764-3p
mmu-miR-155-5p
mmu-miR-5100
mmu-let-7a-1-3p
mmu-let-7c-1-3p
mmu-let-7c-2-3p
mmu-miR-101a-3p
mmu-miR-101c
mmu-miR-1a-3p
mmu-miR-21a-5p
mmu-miR-29c-3p
mmu-miR-33-3p
mmu-miR-592-5p
mmu-miR-615-3p
mmu-miR-3473e
mmu-miR-540-3p
mmu-let-7b-3p
mmu-miR-100-5p
mmu-miR-106a-5p
mmu-miR-106b-3p
mmu-miR-106b-5p
mmu-miR-10a-5p
mmu-miR-1224-3p
mmu-miR-1249-3p
mmu-miR-129-1-3p
mmu-miR-142a-3p
mmu-miR-142a-5p
mmu-miR-147-3p
mmu-miR-153-5p
mmu-miR-15a-5p
mmu-miR-15b-5p
mmu-miR-181a-2-3p
mmu-miR-18a-5p
mmu-miR-190a-5p
mmu-miR-193b-3p
mmu-miR-1982-3p
mmu-miR-19b-3p
mmu-miR-210-3p
mmu-miR-214-3p
mmu-miR-216a-5p
mmu-miR-216b-5p
mmu-miR-219a-2-3p
mmu-miR-219a-5p
mmu-miR-23b-5p
mmu-miR-24-2-5p
mmu-miR-25-3p
mmu-miR-26a-2-3p
mmu-miR-27a-5p
mmu-miR-29c-5p
mmu-miR-3057-5p
mmu-miR-32-3p
mmu-miR-33-5p
mmu-miR-338-3p
mmu-miR-340-5p
mmu-miR-34a-3p
mmu-miR-34a-5p
mmu-miR-3547-3p
mmu-miR-3552
mmu-miR-362-5p
mmu-miR-365-3p
mmu-miR-423-5p
mmu-miR-455-3p
mmu-miR-467e-3p
mmu-miR-484
mmu-miR-574-3p
mmu-miR-6953-3p
mmu-miR-700-5p
mmu-miR-702-3p
mmu-miR-7024-3p
mmu-miR-7047-3p
mmu-miR-7219-3p
mmu-miR-7677-3p
mmu-miR-8103
mmu-miR-92a-3p
mmu-miR-98-3p
mmu-let-7g-5p
mmu-miR-139-3p
mmu-miR-202-3p
mmu-miR-369-5p
mmu-miR-409-3p
mmu-miR-7004-5p
mmu-miR-296-3p
mmu-miR-296-5p
mmu-miR-298-5p
mmu-miR-298-3p
mmu-miR-20a-5p
mmu-miR-130a-3p
mmu-miR-130b-3p
mmu-miR-138-2-3p
mmu-miR-151-3p
mmu-miR-3059-5p
mmu-miR-361-5p
mmu-miR-431-5p
mmu-miR-5121
mmu-miR-669b-5p
mmu-miR-6989-3p
mmu-miR-7087-3p
mmu-miR-7689-3p
mmu-miR-99b-5p
mmu-miR-669n
mmu-let-7d-5p
mmu-let-7i-5p
mmu-miR-12194-3p
mmu-miR-669c-5p
