## Supplemental Tables for "A spatio-temporal brain miRNA expression atlas identifies sex-independent age-related microglial driven miR-155-5p increase": supp_9.xlsx

### Sheet: age-related_miRNAs
mmu-miR-140-3p
mmu-miR-146a-5p
mmu-miR-155-5p
mmu-miR-1895
mmu-miR-193a-3p
mmu-miR-193a-5p
mmu-miR-362-3p
mmu-miR-383-3p
mmu-miR-490-5p
mmu-miR-497a-5p
mmu-miR-500-3p
mmu-miR-5100
mmu-miR-5114
mmu-miR-6989-3p
mmu-miR-7240-5p
mmu-miR-129-1-3p
mmu-miR-212-3p
mmu-miR-22-3p
mmu-miR-296-3p
mmu-miR-296-5p
mmu-miR-298-5p
mmu-miR-322-5p
mmu-miR-344f-3p
mmu-miR-351-5p
mmu-miR-3535
mmu-miR-412-5p
mmu-miR-466c-5p
mmu-miR-466d-5p
mmu-miR-466n-5p
mmu-miR-467a-3p
mmu-miR-467a-5p
mmu-miR-467b-5p
mmu-miR-467c-5p
mmu-miR-467d-3p
mmu-miR-467d-5p
mmu-miR-467e-5p
mmu-miR-542-5p
mmu-miR-669b-5p
mmu-miR-669c-5p
mmu-miR-142a-3p
mmu-miR-142a-5p
mmu-miR-375-3p
mmu-miR-6967-5p
mmu-miR-203-3p
mmu-miR-214-3p
mmu-miR-338-5p
mmu-miR-374b-5p
mmu-miR-483-3p
mmu-miR-322-3p
mmu-miR-409-3p
mmu-miR-669a-5p
mmu-miR-669h-5p
mmu-miR-669l-5p
mmu-miR-669p-5p
mmu-miR-615-3p
mmu-miR-3473a
mmu-miR-99b-5p
mmu-miR-384-5p
mmu-miR-3102-3p.2-3p
mmu-miR-425-3p
mmu-miR-668-3p
mmu-miR-92b-5p
mmu-miR-147-3p
mmu-miR-6983-3p
mmu-miR-135a-1-3p
mmu-miR-138-1-3p
mmu-miR-29c-5p
mmu-miR-3473b
mmu-miR-378d
mmu-miR-488-3p
mmu-miR-874-5p
mmu-miR-135a-2-3p
mmu-miR-15b-5p
mmu-miR-17-3p
mmu-miR-18a-5p
mmu-miR-191-3p
mmu-miR-1983
mmu-miR-3473e
mmu-miR-466a-3p
mmu-miR-466b-3p
mmu-miR-466c-3p
mmu-miR-466e-3p
mmu-miR-466p-3p
mmu-miR-669a-3p
mmu-miR-669o-3p
mmu-miR-7a-2-3p
mmu-miR-10a-5p
mmu-miR-29b-3p
mmu-miR-29c-3p
mmu-miR-5116
mmu-miR-298-3p
mmu-miR-670-5p
mmu-let-7b-3p
mmu-miR-100-3p
mmu-miR-100-5p
mmu-miR-101a-3p
mmu-miR-101a-5p
mmu-miR-106b-3p
mmu-miR-106b-5p
mmu-miR-1198-5p
mmu-miR-1224-3p
mmu-miR-124-5p
mmu-miR-1249-3p
mmu-miR-125a-5p
mmu-miR-125b-1-3p
mmu-miR-125b-5p
mmu-miR-1264-3p
mmu-miR-1264-5p
mmu-miR-126a-3p
mmu-miR-127-5p
mmu-miR-1298-3p
mmu-miR-1298-5p
mmu-miR-130b-5p
mmu-miR-133a-3p
mmu-miR-133b-3p
mmu-miR-135a-5p
mmu-miR-135b-5p
mmu-miR-136-5p
mmu-miR-140-5p
mmu-miR-145a-3p
mmu-miR-145a-5p
mmu-miR-145b
mmu-miR-146b-5p
mmu-miR-148b-3p
mmu-miR-148b-5p
mmu-miR-151-3p
mmu-miR-152-3p
mmu-miR-153-3p
mmu-miR-15a-5p
mmu-miR-15b-3p
mmu-miR-16-5p
mmu-miR-17-5p
mmu-miR-181b-5p
mmu-miR-181c-3p
mmu-miR-181d-5p
mmu-miR-1839-3p
mmu-miR-1843a-5p
mmu-miR-1843b-5p
mmu-miR-186-5p
mmu-miR-188-3p
mmu-miR-188-5p
mmu-miR-190a-5p
mmu-miR-193b-3p
mmu-miR-194-5p
mmu-miR-1982-3p
mmu-miR-199a-5p
mmu-miR-19b-3p
mmu-miR-204-3p
mmu-miR-205-5p
mmu-miR-20a-5p
mmu-miR-20b-3p
mmu-miR-20b-5p
mmu-miR-210-3p
mmu-miR-211-5p
mmu-miR-2137
mmu-miR-216a-5p
mmu-miR-216b-5p
mmu-miR-217-5p
mmu-miR-219a-2-3p
mmu-miR-219a-5p
mmu-miR-21a-5p
mmu-miR-223-3p
mmu-miR-224-5p
mmu-miR-23a-3p
mmu-miR-23a-5p
mmu-miR-23b-3p
mmu-miR-23b-5p
mmu-miR-24-1-5p
mmu-miR-24-2-5p
mmu-miR-24-3p
mmu-miR-25-3p
mmu-miR-26a-2-3p
mmu-miR-26b-3p
mmu-miR-26b-5p
mmu-miR-27b-5p
mmu-miR-297a-5p
mmu-miR-299a-5p
mmu-miR-29a-5p
mmu-miR-29b-1-5p
mmu-miR-3057-5p
mmu-miR-3070-2-3p
mmu-miR-3072-5p
mmu-miR-3084-3p
mmu-miR-3084-5p
mmu-miR-30a-5p
mmu-miR-30b-5p
mmu-miR-30c-5p
mmu-miR-30d-5p
mmu-miR-30e-5p
mmu-miR-3102-3p
mmu-miR-3105-5p
mmu-miR-32-3p
mmu-miR-32-5p
mmu-miR-320-3p
mmu-miR-325-3p
mmu-miR-325-5p
mmu-miR-329-3p
mmu-miR-33-5p
mmu-miR-330-3p
mmu-miR-335-3p
mmu-miR-335-5p
mmu-miR-338-3p
mmu-miR-339-3p
mmu-miR-340-5p
mmu-miR-342-5p
mmu-miR-344d-3p
mmu-miR-345-5p
mmu-miR-346-5p
mmu-miR-34a-3p
mmu-miR-34a-5p
mmu-miR-34b-5p
mmu-miR-34c-5p
mmu-miR-350-3p
mmu-miR-350-5p
mmu-miR-3547-3p
mmu-miR-3572-3p
mmu-miR-361-3p
mmu-miR-362-5p
mmu-miR-363-3p
mmu-miR-365-3p
mmu-miR-369-3p
mmu-miR-376a-3p
mmu-miR-376a-5p
mmu-miR-376c-5p
mmu-miR-377-3p
mmu-miR-380-5p
mmu-miR-381-5p
mmu-miR-382-5p
mmu-miR-384-3p
mmu-miR-423-3p
mmu-miR-423-5p
mmu-miR-425-5p
mmu-miR-433-3p
mmu-miR-434-3p
mmu-miR-434-5p
mmu-miR-455-3p
mmu-miR-466h-3p
mmu-miR-484
mmu-miR-485-3p
mmu-miR-486a-3p
mmu-miR-491-5p
mmu-miR-495-3p
mmu-miR-496a-3p
mmu-miR-501-3p
mmu-miR-501-5p
mmu-miR-505-3p
mmu-miR-505-5p
mmu-miR-5099
mmu-miR-532-3p
mmu-miR-543-3p
mmu-miR-574-3p
mmu-miR-574-5p
mmu-miR-592-5p
mmu-miR-6418-3p
mmu-miR-652-3p
mmu-miR-652-5p
mmu-miR-6540-5p
mmu-miR-664-5p
mmu-miR-669f-5p
mmu-miR-674-5p
mmu-miR-6934-5p
mmu-miR-6953-3p
mmu-miR-700-5p
mmu-miR-702-3p
mmu-miR-7024-5p
mmu-miR-7052-3p
mmu-miR-758-3p
mmu-miR-764-3p
mmu-miR-764-5p
mmu-miR-8103
mmu-miR-8114
mmu-miR-872-5p
mmu-miR-873a-3p
mmu-miR-877-3p
mmu-miR-877-5p
mmu-miR-879-3p
mmu-miR-879-5p
mmu-miR-92a-3p
mmu-miR-93-3p
mmu-miR-93-5p
mmu-let-7a-5p
mmu-let-7b-5p
mmu-let-7c-5p
mmu-let-7e-5p
mmu-let-7f-5p
mmu-let-7g-5p
mmu-let-7i-5p
mmu-miR-12185-3p
mmu-miR-12194-3p
mmu-miR-128-1-5p
mmu-miR-129-5p
mmu-miR-132-3p
mmu-miR-139-3p
mmu-miR-181c-5p
mmu-miR-1843a-3p
mmu-miR-187-3p
mmu-miR-191-5p
mmu-miR-192-5p
mmu-miR-204-5p
mmu-miR-218-5p
mmu-miR-222-5p
mmu-miR-3061-5p
mmu-miR-3078-3p
mmu-miR-3086-5p
mmu-miR-30d-3p
mmu-miR-323-5p
mmu-miR-340-3p
mmu-miR-341-3p
mmu-miR-344-3p
mmu-miR-369-5p
mmu-miR-379-5p
mmu-miR-412-3p
mmu-miR-433-5p
mmu-miR-449a-5p
mmu-miR-493-3p
mmu-miR-5113
mmu-miR-540-3p
mmu-miR-7066-5p
mmu-miR-7075-3p
mmu-miR-7080-5p
mmu-miR-7687-3p
mmu-miR-7a-1-3p
mmu-miR-7b-3p
mmu-miR-9-5p
mmu-miR-98-5p
mmu-miR-7066-3p
mmu-miR-7219-3p
mmu-miR-134-5p
mmu-miR-149-5p
mmu-miR-1843b-3p
mmu-miR-206-3p
mmu-miR-3059-3p
mmu-miR-30a-3p
mmu-miR-342-3p
mmu-miR-431-5p
mmu-miR-598-5p
mmu-miR-674-3p
mmu-miR-8112
mmu-let-7a-1-3p
mmu-let-7c-2-3p
mmu-miR-107-5p
mmu-miR-1193-3p
mmu-miR-1249-5p
mmu-miR-125b-2-3p
mmu-miR-133a-5p
mmu-miR-138-5p
mmu-miR-154-3p
mmu-miR-15a-3p
mmu-miR-1964-5p
mmu-miR-20a-3p
mmu-miR-218-1-3p
mmu-miR-218-2-3p
mmu-miR-297a-3p
mmu-miR-297b-3p
mmu-miR-297c-3p
mmu-miR-3085-5p
mmu-miR-337-3p
mmu-miR-344b-3p
mmu-miR-344f-5p
mmu-miR-431-3p
mmu-miR-450a-5p
mmu-miR-450b-3p
mmu-miR-466a-5p
mmu-miR-466h-5p
mmu-miR-466i-3p
mmu-miR-466m-5p
mmu-miR-466p-5p
mmu-miR-489-3p
mmu-miR-490-3p
mmu-miR-499-5p
mmu-miR-504-3p
mmu-miR-540-5p
mmu-miR-541-5p
mmu-miR-544-3p
mmu-miR-582-3p
mmu-miR-582-5p
mmu-miR-598-3p
mmu-miR-669e-5p
mmu-miR-669f-3p
mmu-miR-669m-5p
mmu-miR-669o-5p
mmu-miR-701-5p
mmu-miR-708-3p
mmu-miR-7092-3p
mmu-miR-770-5p
mmu-miR-873a-5p
mmu-miR-99a-3p
mmu-miR-99a-5p
mmu-let-7g-3p
mmu-miR-126a-5p
mmu-miR-130a-5p
mmu-miR-1933-3p
mmu-miR-199b-5p
mmu-miR-21a-3p
mmu-miR-28b
mmu-miR-297b-5p
mmu-miR-297c-5p
mmu-miR-300-5p
mmu-miR-302b-3p
mmu-miR-3058-5p
mmu-miR-3070-3p
mmu-miR-3110-5p
mmu-miR-329-5p
mmu-miR-466b-5p
mmu-miR-466e-5p
mmu-miR-466j
mmu-miR-466o-5p
mmu-miR-467e-3p
mmu-miR-499-3p
mmu-miR-6481
mmu-miR-669a-3-3p
mmu-miR-669c-3p
mmu-miR-669h-3p
mmu-miR-669i
mmu-miR-669k-5p
mmu-miR-669p-3p
mmu-miR-673-3p
mmu-miR-6970-3p
mmu-miR-7041-3p
mmu-miR-744-3p
mmu-miR-7653-3p
mmu-miR-7666-3p
mmu-miR-9b-3p
mmu-miR-1231-3p
mmu-miR-124-3p
mmu-miR-129-2-3p
mmu-miR-1306-5p
mmu-miR-31-3p
mmu-miR-3106-5p
mmu-miR-411-3p
mmu-miR-6240
mmu-miR-6769b-3p
mmu-miR-677-5p
mmu-miR-7069-3p
mmu-miR-7224-3p
mmu-miR-744-5p
mmu-miR-7662-3p
mmu-miR-874-3p
mmu-let-7k
mmu-miR-103-3p
mmu-miR-1195
mmu-miR-130a-3p
mmu-miR-138-2-3p
mmu-miR-150-5p
mmu-miR-181a-5p
mmu-miR-185-5p
mmu-miR-187-5p
mmu-miR-301a-3p
mmu-miR-3059-5p
mmu-miR-3102-5p.2-5p
mmu-miR-324-3p
mmu-miR-324-5p
mmu-miR-330-5p
mmu-miR-361-5p
mmu-miR-378a-3p
mmu-miR-378b
mmu-miR-378c
mmu-miR-466d-3p
mmu-miR-503-5p
mmu-miR-671-5p
mmu-miR-673-5p
mmu-miR-708-5p
mmu-miR-709
mmu-miR-99b-3p
mmu-miR-130b-3p
mmu-miR-154-5p
mmu-miR-339-5p
mmu-miR-3970
mmu-miR-667-3p
mmu-miR-3087-5p
mmu-miR-6538
mmu-miR-7044-5p
mmu-let-7d-5p
mmu-miR-532-5p
mmu-miR-466i-5p
mmu-miR-7013-5p
